# Development of diagnostic SNP markers for quality assurance and control in sweetpotato [*Ipomoea batatas* (L.) Lam.] breeding programs

**DOI:** 10.1101/826792

**Authors:** Dorcus C Gemenet, Mercy N Kitavi, Maria David, Dorcah Ndege, Reuben T Ssali, Jolien Swanckaert, Godwill Makunde, G Craig Yencho, Wolfgang Gruneberg, Edward Carey, Robert O Mwanga, Maria I Andrade, Simon Heck, Hugo Campos

**Affiliations:** International Potato Center (CIP), ILRI Campus, Nairobi, Kenya; International Potato center (CIP), Apartado 1558, Lima 12, Peru; International Potato Center (CIP), Kumasi, Ghana; International Potato Center (CIP), Kampala, Uganda; International Potato Center (CIP), Maputo, Mozambique; North Carolina State University, Raleigh, USA

**Keywords:** Sweetpotato, quality assurance, quality control, population structure, breeding programs

## Abstract

Quality assurance and control (QA/QC) is an essential element of a breeding program’s optimization efforts towards increased genetic gains. Due to auto-hexaploid genome complexity, a low-cost marker platform for routine QA/QC in sweetpotato breeding programs is still unavailable. We used 662 parents of the International Potato Center (CIP)’s global breeding program spanning Peru, Uganda, Mozambique and Ghana, to develop a low-density highly informative single nucleotide polymorphism (SNP) marker set to be deployed for routine QA/QC. Segregation of the selected 30 SNPs (two SNPs per base chromosome) in a recombined breeding population was evaluated using 282 progeny from some of the parents above. The progeny were replicated from *in-vitro*, screenhouse and field, and the selected SNP-set was confirmed to identify relatively similar mislabeling error rates as a high density SNP-set of 10,159 markers. Six additional trait-specific markers were added to the selected SNP set from previous quantitative trait loci mapping. The 36-SNP set will be deployed for QA/QC in breeding pipelines and in fingerprinting of advanced clones or released varieties to monitor genetic gains in famers fields. The study also enabled evaluation of CIP’s global breeding population structure and the effect of some of the most devastating biotic stresses like sweetpotato virus disease on genetic variation management. These results will inform future deployment of genomic selection in sweetpotato.

**Key Message:** A 36-SNP diagnostic marker set has been developed for quality assurance and control to support global sweetpotato breeding optimization efforts. Breeding population structure is shaped by sweetpotato virus disease prevalence.
