## Supplementary material for "Development of diagnostic SNP markers for quality assurance and control in sweetpotato [*Ipomoea batatas* (L.) Lam.] breeding programs": Online Resource 1

### Sheet: Sheet1
No	Names	Country	Code
1	CIP189129.12	Peru	P1
2	CIP106700.1	Peru	P2
3	CIP107800.3	Peru	P3
4	CIP113063.2	Peru	P4
5	CIP189168.32	Peru	P5
6	CIP189127.1	Peru	P6
7	CIP189151.5	Peru	P7
8	CIP189125.9	Peru	P8
9	CIP189134.1	Peru	P9
10	CIP194529.6	Peru	P10
11	CIP106437.3	Peru	P11
12	CIP106629.1	Peru	P12
13	CIP189148.18	Peru	P13
14	CIP107807.3	Peru	P14
15	CIP107806.2	Peru	P15
16	CIP113078.1	Peru	P16
17	CIP190089.6	Peru	P17
18	CIP194568.12	Peru	P18
19	CIP189206.14	Peru	P19
20	CIP189165.38	Peru	P20
21	CIP190094.36	Peru	P21
22	CIP106093.1	Peru	P22
23	CIP106595.1	Peru	P23
24	CIP106631.1	Peru	P24
25	CIP194515.15	Peru	P25
26	CIP107766.2	Peru	P26
27	CIP107806.3	Peru	P27
28	CIP113091.1	Peru	P28
29	CIP190094.29	Peru	P29
30	CIP189151.8	Peru	P30
31	CIP189164.71	Peru	P31
32	CIP194506.8	Peru	P32
33	CIP194519.28	Peru	P33
34	CIP106625.2	Peru	P34
35	CIP106082.1	Peru	P35
36	CIP106319.1	Peru	P36
37	CIP194539.36	Peru	P37
38	CIP107807.2	Peru	P38
39	CIP113001.1	Peru	P39
40	CIP113100.1	Peru	P40
41	CIP190094.91	Peru	P41
42	CIP194575.8	Peru	P42
43	CIP189165.9	Peru	P43
44	CIP194531.35	Peru	P44
45	CIP194519.5	Peru	P45
46	CIP106161.1	Peru	P46
47	CIP106449.1	Peru	P47
48	CIP106385.1	Peru	P48
49	CIP194540.5	Peru	P49
50	CIP107766.1	Peru	P50
51	CIP113002.1	Peru	P51
52	CIP113112.1	Peru	P52
53	CIP194513.23	Peru	P53
54	CIP194579.10	Peru	P54
55	CIP189153.7	Peru	P55
56	CIP194544.2	Peru	P56
57	CIP189145.21	Peru	P57
58	CIP106250.1	Peru	P58
59	CIP106752.1	Peru	P59
60	CIP106385.2	Peru	P60
61	CIP189151.34	Peru	P61
62	CIP107796.1	Peru	P62
63	CIP113003.1	Peru	P63
64	CIP113113.1	Peru	P64
65	CIP194581.4	Peru	P65
66	CIP189153.8	Peru	P66
67	CIP189153.18	Peru	P67
68	CIP194533.44	Peru	P68
69	CIP189153.3	Peru	P69
70	CIP106415.1	Peru	P70
71	CIP106385.3	Peru	P71
72	CIP106437.1	Peru	P72
73	CIP189148.2	Peru	P73
74	CIP107806.4	Peru	P74
75	CIP113008.1	Peru	P75
76	CIP194583.2	Peru	P76
77	CIP189153.1	Peru	P77
78	CIP189123.3	Peru	P78
79	CIP194541.55	Peru	P79
80	CIP189152.31	Peru	P80
81	CIP106672.1	Peru	P81
82	CIP106840.1	Peru	P82
83	CIP106586.1	Peru	P83
84	CIP189165.26	Peru	P84
85	CIP107786.2	Peru	P85
86	CIP113063.1	Peru	P86
87	CIP189157.6	Peru	P87
88	CIP189151.32	Peru	P88
89	CIP189125.2	Peru	P89
90	CIP194557.14	Peru	P90
91	CIP194556.56	Peru	P91
92	CIP106373.1	Peru	P92
93	CIP106308.1	Peru	P93
94	CIP106538.1	Peru	P94
95	CIP113114.1	Peru	P95
96	CIP113257.2	Peru	P96
97	CIP113445.4	Peru	P97
98	CIP105066.2	Peru	P98
99	CIP113232.1	Peru	P99
100	CIP113315.1	Peru	P100
101	CIP113431.1	Peru	P101
102	CIP113076.1	Peru	P102
103	CIP113144.2	Peru	P103
104	CIP113377.1	Peru	P104
105	CIP113235.1	Peru	P105
106	CIP113242.2	Peru	P106
107	CIP113119.1	Peru	P107
108	CIP113439.2	Peru	P108
109	CIP113445.6	Peru	P109
110	CIP105076.2	Peru	P110
111	CIP113233.1	Peru	P111
112	CIP113317.1	Peru	P112
113	CIP113433.1	Peru	P113
114	CIP113076.4	Peru	P114
115	CIP113144.3	Peru	P115
116	CIP113377.2	Peru	P116
117	CIP113238.2	Peru	P117
118	CIP113242.3	Peru	P118
119	CIP113138.1	Peru	P119
120	CIP113443.2	Peru	P120
121	CIP113445.7	Peru	P121
122	CIP105083.1	Peru	P122
123	CIP113255.1	Peru	P123
124	CIP113328.1	Peru	P124
125	CIP113433.2	Peru	P125
126	CIP113078.36	Peru	P126
127	CIP113144.4	Peru	P127
128	CIP113380.4	Peru	P128
129	CIP113238.4	Peru	P129
130	CIP113242.4	Peru	P130
131	CIP113140.1	Peru	P131
132	CIP113443.4	Peru	P132
133	CIP105152.4	Peru	P133
134	CIP105080.1	Peru	P134
135	CIP113279.1	Peru	P135
136	CIP113349.1	Peru	P136
137	CIP113434.1	Peru	P137
138	CIP113078.3	Peru	P138
139	CIP113145.2	Peru	P139
140	CIP113381.1	Peru	P140
141	CIP113238.5	Peru	P141
142	CIP113242.5	Peru	P142
143	CIP113154.1	Peru	P143
144	CIP113443.5	Peru	P144
145	CIP105154.1	Peru	P145
146	CIP105080.6	Peru	P146
147	CIP113280.1	Peru	P147
148	CIP113364.1	Peru	P148
149	CIP113459.1	Peru	P149
150	CIP113138.3	Peru	P150
151	CIP113145.4	Peru	P151
152	CIP113381.2	Peru	P152
153	CIP113238.7	Peru	P153
154	CIP113242.6	Peru	P154
155	CIP113159.1	Peru	P155
156	CIP113444.1	Peru	P156
157	CIP105072.3	Peru	P157
158	CIP105167.2	Peru	P158
159	CIP113280.2	Peru	P159
160	CIP113415.1	Peru	P160
161	CIP113468.2	Peru	P161
162	CIP113138.4	Peru	P162
163	CIP113335.1	Peru	P163
164	CIP113391.1	Peru	P164
165	CIP113239.1	Peru	P165
166	CIP113242.7	Peru	P166
167	CIP113159.2	Peru	P167
168	CIP113444.2	Peru	P168
169	CIP105157.1	Peru	P169
170	CIP113280.3	Peru	P170
171	CIP113418.1	Peru	P171
172	CIP113065.5	Peru	P172
173	CIP113143.1	Peru	P173
174	CIP113339.1	Peru	P174
175	CIP113391.2	Peru	P175
176	CIP113239.2	Peru	P176
177	CIP113249.1	Peru	P177
178	CIP113166.1	Peru	P178
179	CIP113445.1	Peru	P179
180	CIP105066.1	Peru	P180
181	CIP113283.1	Peru	P181
182	CIP113424.1	Peru	P182
183	CIP113065.6	Peru	P183
184	CIP113144.1	Peru	P184
185	CIP113339.2	Peru	P185
186	CIP113224.3	Peru	P186
187	CIP113240.1	Peru	P187
188	CIP113250.1	Peru	P188
189	CIP105126.3	Peru	P189
190	CIP113530.1	Peru	P190
191	CIP113635.1	Peru	P191
192	CIP113486.2	Peru	P192
193	CIP105100.2	Peru	P193
194	CIP105096.1	Peru	P194
195	CIP105523.1	Peru	P195
196	CIP107257.2	Peru	P196
197	CIP107160.3	Peru	P197
198	CIP113482.2	Peru	P198
199	CIP113490.2	Peru	P199
200	CIP113513.1	Peru	P200
201	CIP105229.1	Peru	P201
202	CIP113534.1	Peru	P202
203	CIP113636.1	Peru	P203
204	CIP113489.1	Peru	P204
205	CIP105139.1	Peru	P205
206	CIP105097.1	Peru	P206
207	CIP105217.1	Peru	P207
208	CIP107300.1	Peru	P208
209	CIP107160.4	Peru	P209
210	CIP113482.3	Peru	P210
211	CIP113498.1	Peru	P211
212	CIP113514.1	Peru	P212
213	CIP105086.1	Peru	P213
214	CIP113548.1	Peru	P214
215	CIP113638.2	Peru	P215
216	CIP113491.2	Peru	P216
217	CIP105058.2	Peru	P217
218	CIP105511.1	Peru	P218
219	CIP107359.3	Peru	P219
220	CIP107304.2	Peru	P220
221	CIP107284.3	Peru	P221
222	CIP113484.1	Peru	P222
223	CIP113499.1	Peru	P223
224	CIP113524.1	Peru	P224
225	CIP105373.1	Peru	P225
226	CIP113562.1	Peru	P226
227	CIP113638.3	Peru	P227
228	CIP113491.3	Peru	P228
229	CIP105030.1	Peru	P229
230	CIP105008.1	Peru	P230
231	CIP107279.2	Peru	P231
232	CIP107350.1	Peru	P232
233	CIP107341.8	Peru	P233
234	CIP113486.3	Peru	P234
235	CIP113499.2	Peru	P235
236	CIP113525.1	Peru	P236
237	CIP105458.1	Peru	P237
238	CIP113564.1	Peru	P238
239	CIP113638.4	Peru	P239
240	CIP113563.1	Peru	P240
241	CIP105212.1	Peru	P241
242	CIP105213.1	Peru	P242
243	CIP107215.2	Peru	P243
244	CIP107238.1	Peru	P244
245	CIP107095.1	Peru	P245
246	CIP113486.4	Peru	P246
247	CIP113504.1	Peru	P247
248	CIP113525.2	Peru	P248
249	CIP105460.1	Peru	P249
250	CIP113576.1	Peru	P250
251	CIP113638.5	Peru	P251
252	CIP113563.2	Peru	P252
253	CIP105269.1	Peru	P253
254	CIP105160.1	Peru	P254
255	CIP107285.1	Peru	P255
256	CIP107252.1	Peru	P256
257	CIP107143.1	Peru	P257
258	CIP113486.5	Peru	P258
259	CIP113505.1	Peru	P259
260	CIP113525.3	Peru	P260
261	CIP105103.1	Peru	P261
262	CIP113582.1	Peru	P262
263	CIP113639.2	Peru	P263
264	CIP105495.1	Peru	P264
265	CIP105175.1	Peru	P265
266	CIP107285.3	Peru	P266
267	CIP107050.2	Peru	P267
268	CIP113480.1	Peru	P268
269	CIP113488.1	Peru	P269
270	CIP113505.2	Peru	P270
271	CIP113526.1	Peru	P271
272	CIP105100.1	Peru	P272
273	CIP113584.1	Peru	P273
274	CIP113486.1	Peru	P274
275	CIP105071.1	Peru	P275
276	CIP105107.1	Peru	P276
277	CIP107038.3	Peru	P277
278	CIP107154.1	Peru	P278
279	CIP113482.1	Peru	P279
280	CIP113490.1	Peru	P280
281	CIP113512.1	Peru	P281
282	CIP113527.1	Peru	P282
283	CIP113563.3	Peru	P283
284	CIP113615.3	Peru	P284
285	CIP113618.4	Peru	P285
286	CIP113476.8	Peru	P286
287	CIP113478.3	Peru	P287
288	CIP113502.3	Peru	P288
289	CIP113632.3	Peru	P289
290	CIP113563.4	Peru	P290
291	CIP113615.4	Peru	P291
292	CIP113618.7	Peru	P292
293	CIP113476.9	Peru	P293
294	CIP113479.1	Peru	P294
295	CIP113502.4	Peru	P295
296	CIP113583.1	Peru	P296
297	CIP113615.5	Peru	P297
298	CIP113619.3	Peru	P298
299	CIP113476.10	Peru	P299
300	CIP113479.2	Peru	P300
301	CIP113502.5	Peru	P301
302	CIP113605.2	Peru	P302
303	CIP113615.7	Peru	P303
304	CIP113619.4	Peru	P304
305	CIP113477.1	Peru	P305
306	CIP113479.3	Peru	P306
307	CIP113612.1	Peru	P307
308	CIP113605.3	Peru	P308
309	CIP113615.8	Peru	P309
310	CIP113619.5	Peru	P310
311	CIP113477.2	Peru	P311
312	CIP113493.2	Peru	P312
313	CIP113616.1	Peru	P313
314	CIP113609.1	Peru	P314
315	CIP113615.9	Peru	P315
316	CIP113476.1	Peru	P316
317	CIP113477.4	Peru	P317
318	CIP113501.1	Peru	P318
319	CIP113616.4	Peru	P319
320	CIP113609.2	Peru	P320
321	CIP113618.1	Peru	P321
322	CIP113476.6	Peru	P322
323	CIP113477.5	Peru	P323
324	CIP113502.1	Peru	P324
325	CIP113623.1	Peru	P325
326	CIP113615.2	Peru	P326
327	CIP113618.3	Peru	P327
328	CIP113476.7	Peru	P328
329	CIP113478.2	Peru	P329
330	CIP113502.2	Peru	P330
331	CIP113632.2	Peru	P331
332	MUSG16038-10	Mozambique	M332
333	MUSG014061-10	Mozambique	M333
334	MUSG16080-12	Mozambique	M334
335	MUSG14010-54	Mozambique	M335
336	MUSG01501-28	Mozambique	M336
337	MGSG13136-6	Mozambique	M337
338	MUSG012068-13	Mozambique	M338
339	MGSG114018-1	Mozambique	M339
340	MGCL01	Mozambique	M340
341	MGSGR1507-14	Mozambique	M341
342	MGSG12135-14	Mozambique	M342
343	MCKSG13003-1295	Mozambique	M343
344	MGSG12015-7	Mozambique	M344
345	TIS2534	Mozambique	M345
346	MUSG16114-10	Mozambique	M346
347	MUSG16004-5	Mozambique	M347
348	SGR15063-3	Mozambique	M348
349	MCKSG13003-1035	Mozambique	M349
350	MGSG14011-1	Mozambique	M350
351	MGSG15003-19	Mozambique	M351
352	MGSGR15002-16	Mozambique	M352
353	MGSG15019-21	Mozambique	M353
354	MGSGR15013-11	Mozambique	M354
355	MUSG012004-14	Mozambique	M355
356	MGSG12046-16	Mozambique	M356
357	MUSG0120047-24	Mozambique	M357
358	MUSG15091-11	Mozambique	M358
359	MUSG16013-5	Mozambique	M359
360	USG012068-13	Mozambique	M360
361	MUSG01412-76	Mozambique	M361
362	TIOJOE	Mozambique	M362
363	MUSG15108-12	Mozambique	M363
364	MUSG14045-3	Mozambique	M364
365	MUSG0120146-2	Mozambique	M365
366	MUSG012004-14	Mozambique	M366
367	MUSG014044-7	Mozambique	M367
368	ININDA	Mozambique	M368
369	MUSG16147-17	Mozambique	M369
370	MUSG01505-52	Mozambique	M370
371	MGSG11005-46	Mozambique	M371
372	USG11040-16	Mozambique	M372
373	MGSG15003-19	Mozambique	M373
374	MGSG14017-10	Mozambique	M374
375	MGSG14016-9	Mozambique	M375
376	MGSG11002-32	Mozambique	M376
377	MUSG01509-117	Mozambique	M377
378	MUSG012001-9	Mozambique	M378
379	MUSG01505-41	Mozambique	M379
380	MGSG15001-3	Mozambique	M380
381	MUSG16119-17	Mozambique	M381
382	MUSG01124-6	Mozambique	M382
383	MGSG16030-10	Mozambique	M383
384	Xitsekele	Mozambique	M384
385	MUS014001-3	Mozambique	M385
386	MUSG014065-8	Mozambique	M386
387	ESTHER	Mozambique	M387
388	MGSGR15075-10	Mozambique	M388
389	MAPHUTA	Mozambique	M389
390	MUSGP0646-126	Mozambique	M390
391	JEWEL13	Mozambique	M391
392	MUSG0120113-8	Mozambique	M392
393	MUSG014015-12	Mozambique	M393
394	MUSG16019-11	Mozambique	M394
395	MUSG16047-18	Mozambique	M395
396	USG012041-10	Mozambique	M396
397	CECILIA	Mozambique	M397
398	MUSG01452-21	Mozambique	M398
399	CN1448-49-26	Mozambique	M399
400	MUSG014012-26	Mozambique	M400
401	MGSGR15068-21	Mozambique	M401
402	IRENE	Mozambique	M402
403	MGSG13139-3	Mozambique	M403
404	MUSG15108-18	Mozambique	M404
405	MUSG16031-14	Mozambique	M405
406	MUSG16086-17	Mozambique	M406
407	VICTORIA	Mozambique	M407
408	MGSG16057-2	Mozambique	M408
409	MUSG012061-13	Mozambique	M409
410	MCKSG13003-1292	Mozambique	M410
411	MGSG15003-16	Mozambique	M411
412	MUSG14008-21	Mozambique	M412
413	MGSG11003-3	Mozambique	M413
414	MUSG16014-16	Mozambique	M414
415	BELA	Mozambique	M415
416	105199-29	Mozambique	M416
417	MUSG14008-14	Mozambique	M417
418	RESISTO	Uganda	U418
419	MUSG014046-20	Mozambique	M419
420	MUSG1605-17	Mozambique	M420
421	MGSG15027-2	Mozambique	M421
422	MUSG014012-17	Mozambique	M422
423	CEMSA	Mozambique	M423
424	ALISHA	Mozambique	M424
425	MGSGR15008-5	Mozambique	M425
426	RAK808	Uganda	U426
427	MSK1040	Uganda	U427
428	Ukerewe	Uganda	U428
429	MUSG012033-33	Mozambique	M429
430	MUSG16112-4	Mozambique	M430
431	NHACUTSE3	Mozambique	M431
432	MUSG16078-2	Mozambique	M432
433	MUSG15134-14	Mozambique	M433
434	MUSG01503-33	Mozambique	M434
435	SilkOmuyaka	Uganda	U435
436	Silk1254	Uganda	U436
437	107040-12	Mozambique	M437
438	MPG1146	Uganda	U438
439	Dimbuka-Bukulula	Uganda	U439
440	KM188	Uganda	U440
441	MUSG01505-66	Mozambique	M441
442	XIPHONE	Mozambique	M442
443	MUSG01502-57	Mozambique	M443
444	MUSG16148-8	Mozambique	M444
445	MUSG11010-5	Mozambique	M445
446	CarrotC	Uganda	U446
447	RAK786	Uganda	U447
448	RAK819	Uganda	U448
449	MGSG012081-3	Mozambique	M449
450	ARA352	Uganda	U450
451	Oguroiwe	Uganda	U451
452	MPG1148	Uganda	U452
453	MGSG14016-11	Mozambique	M453
454	MUSG014044-12	Mozambique	M454
455	MUSG16007-8	Mozambique	M455
456	MGSGR15075-8	Mozambique	M456
457	MUSG15023-8	Mozambique	M457
458	Ejumula	Uganda	U458
459	MPG1128	Uganda	U459
460	SPK004	Uganda	U460
461	SUMAIA	Mozambique	M461
462	LUW1274	Uganda	U462
463	KM159	Uganda	U463
464	IGA983	Uganda	U464
465	MUSG16014-16	Mozambique	M465
466	MCKSG08020-6	Mozambique	M466
467	MGSG16100-9	Mozambique	M467
468	MGSG15033-12	Mozambique	M468
469	MUSG01509-42	Mozambique	M469
470	Mayai	Uganda	U470
471	Tanzania	Uganda	U471
472	NK259L	Uganda	U472
473	MGSGR15006-15	Mozambique	M473
474	MKN1168	Uganda	U474
475	PAL108	Uganda	U475
476	MUSG01501-78	Mozambique	M476
477	MGSGR15091-3	Mozambique	M477
478	199062	Mozambique	M478
479	NHACOONGO1	Mozambique	M479
480	MUSG16127-4	Mozambique	M480
481	Kala	Uganda	U481
482	KML881	Uganda	U482
483	MUSG15017-16	Mozambique	M483
484	NASPOT7	Uganda	U484
485	APA335	Uganda	U485
486	RAK835	Uganda	U486
487	MUSG01508-49	Mozambique	M487
488	MUSG16143-20	Mozambique	M488
489	XIADLA-XAKAU	Mozambique	M489
490	MUSG01509-42	Mozambique	M490
491	MUSG15117-14	Mozambique	M491
492	kamamanzi	Uganda	U492
493	KBL648	Uganda	U493
494	NASPOT9-O	Uganda	U494
495	MUSG15105-1	Mozambique	M495
496	NASPOT10-O	Uganda	U496
497	APA323	Uganda	U497
498	MUSG16043-15	Mozambique	M498
499	MUSG15040-9	Mozambique	M499
500	CHISSICUANA2	Mozambique	M500
501	MUSG16078-7	Mozambique	M501
502	MUSG16059-11	Mozambique	M502
503	KM161	Uganda	U503
504	KML956	Uganda	U504
505	Tororo3	Uganda	U505
506	MUSG16032-2	Mozambique	M506
507	KML872	Uganda	U507
508	Otada	Uganda	U508
509	MGSGR15047-14	Mozambique	M509
510	ADMARC	Mozambique	M510
511	CHINGORO	Mozambique	M511
512	MUSG15047-8	Mozambique	M512
513	MUSG16045-14	Mozambique	M513
514	KBL613	Uganda	U514
515	BSH740	Uganda	U515
516	NASPOT1	Uganda	U516
517	MGSG15018-1	Mozambique	M517
518	Naveto	Uganda	U518
519	Kyabafuruku	Uganda	U519
520	PG17305-N1	Ghana	G520
521	RESISTO	Mozambique	M521
522	Mary	Uganda	U522
523	MBR536	Uganda	U523
524	IGA978	Uganda	U524
525	SPK004-CIP	Uganda	U525
526	Wagabolige	Uganda	U526
527	KoromojoRed	Uganda	U527
528	Bitambi	Uganda	U528
529	MCKSG0820-8	Mozambique	M529
530	Xushu18	Uganda	U530
531	Tainung64	Uganda	U531
532	ARA209	Uganda	U532
533	KML942	Uganda	U533
534	KRS662	Uganda	U534
535	Sowola	Uganda	U535
536	MPG158	Uganda	U536
537	LIR258	Uganda	U537
538	DLP3163	Uganda	U538
539	KBL611	Uganda	U539
540	PAL133Tengerere	Uganda	U540
541	Yanshu1	Uganda	U541
542	KRE696	Uganda	U542
543	HMA496	Uganda	U543
544	LIR302	Uganda	U544
545	MLE179	Uganda	U545
546	HMA490	Uganda	U546
547	Jonathan	Uganda	U547
548	PAL148	Uganda	U548
549	MSK1094	Uganda	U549
550	MKN1171	Uganda	U550
551	MSD384	Uganda	U551
552	Zambezi	Uganda	U552
553	Raihna	Uganda	U553
554	MSD380	Uganda	U554
555	KBL650	Uganda	U555
556	MSD431	Uganda	U556
557	APA356	Uganda	U557
558	KML960	Uganda	U558
559	RAK865	Uganda	U559
560	TIS9101	Uganda	U560
561	MLE191	Uganda	U561
562	SRT27	Uganda	U562
563	Jewel	Uganda	U563
564	TIS9265	Uganda	U564
565	LUW1230	Uganda	U565
566	MPG1151	Uganda	U566
567	MLE163	Uganda	U567
568	MKN1210	Uganda	U568
569	BSH741	Uganda	U569
570	MPG1122	Uganda	U570
571	NASPOT3	Uganda	U571
572	IGA998	Uganda	U572
573	NK318L	Uganda	U573
574	Caromax	Uganda	U574
575	CIP199062	Uganda	U575
576	SRT43	Uganda	U576
577	MKN1180	Uganda	U577
578	Magabali	Uganda	U578
579	NASPOT5	Uganda	U579
580	BAND154L	Uganda	U580
581	MSK1079	Uganda	U581
582	NASPOT11	Uganda	U582
583	PAL134	Uganda	U583
584	Resisto-CIP	Uganda	U584
585	SantaAmaro	Uganda	U585
586	SRT28	Uganda	U586
587	LUW1257	Uganda	U587
588	KBL618	Uganda	U588
589	SRT41	Uganda	U589
590	RAK848	Uganda	U590
591	K-566632	Uganda	U591
592	WT-237	Uganda	U592
593	Beauregard	Uganda	U593
594	Huarmayana	Uganda	U594
595	MLE199	Uganda	U595
596	KRE691	Uganda	U596
597	MBR552	Uganda	U597
598	ARA236	Uganda	U598
599	SRT01	Uganda	U599
600	Mugande	Uganda	U600
601	Newkawogo	Uganda	U601
602	PAL133	Uganda	U602
603	PG17305-N1	Ghana	G603
604	PGA12086-18	Ghana	G604
605	PGA14008-9	Ghana	G605
606	PGA12164-26	Ghana	G606
607	CIP440390	Ghana	G607
608	CRI-AGRA SP09	Ghana	G608
609	PGN16130-4	Ghana	G609
610	PGA12010-15	Ghana	G610
611	PG17140-N2	Ghana	G611
612	Jitihada	Ghana	G612
613	CRI-Gavana	Ghana	G613
614	Patron	Ghana	G614
615	Tu-Orange	Ghana	G615
616	CRI-AGRA SP13	Ghana	G616
617	PGA14372-3	Ghana	G617
618	Tiebele-2	Ghana	G618
619	PG17136-N1	Ghana	G619
620	PGA12135-13	Ghana	G620
621	PG17205-N1	Ghana	G621
622	PGA14229-2	Ghana	G622
623	CRI-Ligri	Ghana	G623
624	PGN16024-27	Ghana	G624
625	PGN16203-18	Ghana	G625
626	MothersDelight	Ghana	G626
627	PG17212-N3	Ghana	G627
628	Bohye	Ghana	G628
629	PG17171-N1	Ghana	G629
630	Okumkom	Ghana	G630
631	NKO3A	Ghana	G631
632	PGA14351-36	Ghana	G632
633	PGA14171-1	Ghana	G633
634	PGA16070-1	Ghana	G634
635	Nanungungungu	Ghana	G635
636	PGA12166-30	Ghana	G636
637	CRI-Mbofara	Ghana	G637
638	Hi-starch	Ghana	G638
639	PGA12151-79	Ghana	G639
640	PGA14008-15	Ghana	G640
641	PGA16026-1	Ghana	G641
642	Tu-Purple	Ghana	G642
643	Sauti	Ghana	G643
644	PGA14351-4	Ghana	G644
645	PGA14398-4	Ghana	G645
646	BF59xCIP4	Ghana	G646
647	PGN16030-30	Ghana	G647
648	PGA14011-13	Ghana	G648
649	PGA14011-43	Ghana	G649
650	Obare	Ghana	G650
651	Blueblue	Ghana	G651
652	Otoo	Ghana	G652
653	PGA14442-1	Ghana	G653
654	PGN16092-6	Ghana	G654
655	PGA14008-22	Ghana	G655
656	Ogyefo	Ghana	G656
657	Dadanyuie	Ghana	G657
658	SantomPona	Ghana	G658
659	Apomuden	Ghana	G659
660	CRI-Kofi Annan	Ghana	G660
661	PGN16024-28	Ghana	G661
662	Faara	Ghana	G662
